# RoPod, a customizable toolkit for non-invasive root imaging, reveals cell type-specific dynamics of plant autophagy

**DOI:** 10.1101/2021.12.07.471480

**Authors:** Marjorie Guichard, Sanjana Holla, Daša Wernerová, Guido Grossmann, Elena A. Minina

## Abstract

Arabidopsis root is a classic model system in plant cell and molecular biology. The sensitivity of plant roots to local environmental perturbation challenges data reproducibility and incentivizes further optimization of imaging and phenotyping tools.

Here we present RoPod, an easy-to-use toolkit for low-stress live time-lapse imaging of Arabidopsis roots. RoPod comprises a dedicated protocol for plant cultivation and a customizable 3D-printed vessel with integrated microscopy-grade glass that serves simultaneously as a growth and imaging chamber. RoPod reduces impact of sample handling, preserves live samples for prolonged imaging sessions, and facilitates application of treatments during image acquisition.

We describe a protocol for RoPods fabrication and provide illustrative application pipelines for monitoring root hair growth and autophagic activity. Furthermore, we showcase how the use of RoPods advanced our understanding of plant autophagy, a major catabolic pathway and a key player in plant fitness. Specifically, we obtained fine time resolution for autophagy response to commonly used chemical modulators of the pathway and revealed previously overlooked cell type-specific changes in the autophagy response. These results will aid a deeper understanding of the physiological role of autophagy and provide valuable guidelines for choosing sampling time during end-point assays currently employed in plant autophagy research.
