## Supplementary file S9. Semi-automated hair tracking: training material for "RoPod, a customizable toolkit for non-invasive root imaging, reveals cell type-specific dynamics of plant autophagy": 20220322_Col_sucrose_Vert_RoPod5_B2_R10_EDF-RW-GPU_Bckg-Stitch-reg_2_roi_01_Hair-length.xls

Image_name	Slice_when_RH_Start_growing	Approximal_Slice_when_RH_Stop_growing	Slice_number	Hair_Tip_projected_X_position	Hair_Tip_projected_Y_position	Hair_displacement_(micron)	Hair_cumulative_displacement_(micron)	Hair_Length_(micron)	Image_remark
20220322_Col_sucrose_Vert_RoPod5_B2_R10_EDF-RW-GPU_Bckg-Stitch-reg_2_roi_01_Straigthen-BF.tif	1	34	1	14.526	37.349	0.000	0.000	0.000	None
20220322_Col_sucrose_Vert_RoPod5_B2_R10_EDF-RW-GPU_Bckg-Stitch-reg_2_roi_01_Straigthen-BF.tif	1	34	2	17.962	37.540	3.169	3.169	3.169	None
20220322_Col_sucrose_Vert_RoPod5_B2_R10_EDF-RW-GPU_Bckg-Stitch-reg_2_roi_01_Straigthen-BF.tif	1	34	3	22.237	37.778	3.944	7.113	7.113	None
20220322_Col_sucrose_Vert_RoPod5_B2_R10_EDF-RW-GPU_Bckg-Stitch-reg_2_roi_01_Straigthen-BF.tif	1	34	4	25.673	37.969	3.169	10.283	10.283	None
20220322_Col_sucrose_Vert_RoPod5_B2_R10_EDF-RW-GPU_Bckg-Stitch-reg_2_roi_01_Straigthen-BF.tif	1	34	5	27.556	38.073	1.737	12.020	12.020	None
20220322_Col_sucrose_Vert_RoPod5_B2_R10_EDF-RW-GPU_Bckg-Stitch-reg_2_roi_01_Straigthen-BF.tif	1	34	6	35.801	38.531	7.606	19.626	19.626	None
20220322_Col_sucrose_Vert_RoPod5_B2_R10_EDF-RW-GPU_Bckg-Stitch-reg_2_roi_01_Straigthen-BF.tif	1	34	7	47.268	39.168	10.578	30.204	30.204	None
20220322_Col_sucrose_Vert_RoPod5_B2_R10_EDF-RW-GPU_Bckg-Stitch-reg_2_roi_01_Straigthen-BF.tif	1	34	8	59.287	39.836	11.087	41.291	41.291	None
20220322_Col_sucrose_Vert_RoPod5_B2_R10_EDF-RW-GPU_Bckg-Stitch-reg_2_roi_01_Straigthen-BF.tif	1	34	9	72.191	40.553	11.904	53.195	53.195	None
20220322_Col_sucrose_Vert_RoPod5_B2_R10_EDF-RW-GPU_Bckg-Stitch-reg_2_roi_01_Straigthen-BF.tif	1	34	10	82.022	41.099	9.069	62.264	62.264	None
20220322_Col_sucrose_Vert_RoPod5_B2_R10_EDF-RW-GPU_Bckg-Stitch-reg_2_roi_01_Straigthen-BF.tif	1	34	11	89.056	41.490	6.489	68.753	68.753	None
20220322_Col_sucrose_Vert_RoPod5_B2_R10_EDF-RW-GPU_Bckg-Stitch-reg_2_roi_01_Straigthen-BF.tif	1	34	12	103.895	39.006	13.858	82.610	82.610	None
20220322_Col_sucrose_Vert_RoPod5_B2_R10_EDF-RW-GPU_Bckg-Stitch-reg_2_roi_01_Straigthen-BF.tif	1	34	13	119.781	37.889	14.668	97.279	97.279	None
20220322_Col_sucrose_Vert_RoPod5_B2_R10_EDF-RW-GPU_Bckg-Stitch-reg_2_roi_01_Straigthen-BF.tif	1	34	14	132.682	36.982	11.912	109.191	109.191	None
20220322_Col_sucrose_Vert_RoPod5_B2_R10_EDF-RW-GPU_Bckg-Stitch-reg_2_roi_01_Straigthen-BF.tif	1	34	15	138.653	36.562	5.513	114.704	114.704	None
20220322_Col_sucrose_Vert_RoPod5_B2_R10_EDF-RW-GPU_Bckg-Stitch-reg_2_roi_01_Straigthen-BF.tif	1	34	16	161.645	34.946	21.229	135.933	135.933	None
20220322_Col_sucrose_Vert_RoPod5_B2_R10_EDF-RW-GPU_Bckg-Stitch-reg_2_roi_01_Straigthen-BF.tif	1	34	17	172.695	34.169	10.204	146.137	146.137	None
20220322_Col_sucrose_Vert_RoPod5_B2_R10_EDF-RW-GPU_Bckg-Stitch-reg_2_roi_01_Straigthen-BF.tif	1	34	18	189.985	32.616	15.989	162.126	162.126	None
20220322_Col_sucrose_Vert_RoPod5_B2_R10_EDF-RW-GPU_Bckg-Stitch-reg_2_roi_01_Straigthen-BF.tif	1	34	19	200.985	32.548	10.132	172.257	172.257	None
20220322_Col_sucrose_Vert_RoPod5_B2_R10_EDF-RW-GPU_Bckg-Stitch-reg_2_roi_01_Straigthen-BF.tif	1	34	20	215.984	32.455	13.816	186.073	186.073	None
20220322_Col_sucrose_Vert_RoPod5_B2_R10_EDF-RW-GPU_Bckg-Stitch-reg_2_roi_01_Straigthen-BF.tif	1	34	21	229.984	32.369	12.895	198.968	198.968	None
20220322_Col_sucrose_Vert_RoPod5_B2_R10_EDF-RW-GPU_Bckg-Stitch-reg_2_roi_01_Straigthen-BF.tif	1	34	22	243.986	32.283	12.898	211.865	211.865	None
20220322_Col_sucrose_Vert_RoPod5_B2_R10_EDF-RW-GPU_Bckg-Stitch-reg_2_roi_01_Straigthen-BF.tif	1	34	23	254.995	32.215	10.140	222.005	222.005	None
20220322_Col_sucrose_Vert_RoPod5_B2_R10_EDF-RW-GPU_Bckg-Stitch-reg_2_roi_01_Straigthen-BF.tif	1	34	24	269.000	32.124	12.900	234.905	234.905	None
20220322_Col_sucrose_Vert_RoPod5_B2_R10_EDF-RW-GPU_Bckg-Stitch-reg_2_roi_01_Straigthen-BF.tif	1	34	25	283.000	32.124	12.895	247.800	247.800	None
20220322_Col_sucrose_Vert_RoPod5_B2_R10_EDF-RW-GPU_Bckg-Stitch-reg_2_roi_01_Straigthen-BF.tif	1	34	26	296.000	32.124	11.974	259.774	259.774	None
20220322_Col_sucrose_Vert_RoPod5_B2_R10_EDF-RW-GPU_Bckg-Stitch-reg_2_roi_01_Straigthen-BF.tif	1	34	27	309.000	32.124	11.974	271.747	271.747	None
20220322_Col_sucrose_Vert_RoPod5_B2_R10_EDF-RW-GPU_Bckg-Stitch-reg_2_roi_01_Straigthen-BF.tif	1	34	28	321.373	32.256	11.397	283.145	283.145	None
20220322_Col_sucrose_Vert_RoPod5_B2_R10_EDF-RW-GPU_Bckg-Stitch-reg_2_roi_01_Straigthen-BF.tif	1	34	29	333.046	33.599	10.822	293.967	293.967	None
20220322_Col_sucrose_Vert_RoPod5_B2_R10_EDF-RW-GPU_Bckg-Stitch-reg_2_roi_01_Straigthen-BF.tif	1	34	30	341.112	34.527	7.478	301.445	301.445	None
20220322_Col_sucrose_Vert_RoPod5_B2_R10_EDF-RW-GPU_Bckg-Stitch-reg_2_roi_01_Straigthen-BF.tif	1	34	31	349.235	35.461	7.531	308.976	308.976	None
20220322_Col_sucrose_Vert_RoPod5_B2_R10_EDF-RW-GPU_Bckg-Stitch-reg_2_roi_01_Straigthen-BF.tif	1	34	32	357.244	36.383	7.426	316.402	316.402	None
20220322_Col_sucrose_Vert_RoPod5_B2_R10_EDF-RW-GPU_Bckg-Stitch-reg_2_roi_01_Straigthen-BF.tif	1	34	33	361.191	36.837	3.660	320.062	320.062	None
20220322_Col_sucrose_Vert_RoPod5_B2_R10_EDF-RW-GPU_Bckg-Stitch-reg_2_roi_01_Straigthen-BF.tif	1	34	34	365.139	37.291	3.660	323.722	323.722	None
