## Supplementary file S9. Semi-automated hair tracking: training material for "RoPod, a customizable toolkit for non-invasive root imaging, reveals cell type-specific dynamics of plant autophagy": 20220322_Col_sucrose_Vert_RoPod5_B2_R10_EDF-RW-GPU_Bckg-Stitch-reg_2_roi_02_Hair-length.xls

Image_name	Slice_when_RH_Start_growing	Approximal_Slice_when_RH_Stop_growing	Slice_number	Hair_Tip_projected_X_position	Hair_Tip_projected_Y_position	Hair_displacement_(micron)	Hair_cumulative_displacement_(micron)	Hair_Length_(micron)	Image_remark
20220322_Col_sucrose_Vert_RoPod5_B2_R10_EDF-RW-GPU_Bckg-Stitch-reg_2_roi_02_Straigthen-BF.tif	7	34	1	16.474	42.035	0.000	0.000	0.000	None
20220322_Col_sucrose_Vert_RoPod5_B2_R10_EDF-RW-GPU_Bckg-Stitch-reg_2_roi_02_Straigthen-BF.tif	7	34	2	16.474	42.035	0.000	0.000	0.000	None
20220322_Col_sucrose_Vert_RoPod5_B2_R10_EDF-RW-GPU_Bckg-Stitch-reg_2_roi_02_Straigthen-BF.tif	7	34	3	16.474	42.035	0.000	0.000	0.000	None
20220322_Col_sucrose_Vert_RoPod5_B2_R10_EDF-RW-GPU_Bckg-Stitch-reg_2_roi_02_Straigthen-BF.tif	7	34	4	16.474	42.035	0.000	0.000	0.000	None
20220322_Col_sucrose_Vert_RoPod5_B2_R10_EDF-RW-GPU_Bckg-Stitch-reg_2_roi_02_Straigthen-BF.tif	7	34	5	16.474	42.035	0.000	0.000	0.000	None
20220322_Col_sucrose_Vert_RoPod5_B2_R10_EDF-RW-GPU_Bckg-Stitch-reg_2_roi_02_Straigthen-BF.tif	7	34	6	16.474	42.035	0.000	0.000	0.000	None
20220322_Col_sucrose_Vert_RoPod5_B2_R10_EDF-RW-GPU_Bckg-Stitch-reg_2_roi_02_Straigthen-BF.tif	7	34	7	16.474	42.035	0.000	0.000	0.000	None
20220322_Col_sucrose_Vert_RoPod5_B2_R10_EDF-RW-GPU_Bckg-Stitch-reg_2_roi_02_Straigthen-BF.tif	7	34	8	21.402	42.121	7.130	7.130	7.130	None
20220322_Col_sucrose_Vert_RoPod5_B2_R10_EDF-RW-GPU_Bckg-Stitch-reg_2_roi_02_Straigthen-BF.tif	7	34	9	25.865	42.199	4.111	11.241	11.241	None
20220322_Col_sucrose_Vert_RoPod5_B2_R10_EDF-RW-GPU_Bckg-Stitch-reg_2_roi_02_Straigthen-BF.tif	7	34	10	31.663	42.300	5.341	16.582	16.582	None
20220322_Col_sucrose_Vert_RoPod5_B2_R10_EDF-RW-GPU_Bckg-Stitch-reg_2_roi_02_Straigthen-BF.tif	7	34	11	40.992	42.463	8.594	25.177	25.177	None
20220322_Col_sucrose_Vert_RoPod5_B2_R10_EDF-RW-GPU_Bckg-Stitch-reg_2_roi_02_Straigthen-BF.tif	7	34	12	48.110	42.587	6.557	31.733	31.733	None
20220322_Col_sucrose_Vert_RoPod5_B2_R10_EDF-RW-GPU_Bckg-Stitch-reg_2_roi_02_Straigthen-BF.tif	7	34	13	61.916	42.828	12.718	44.452	44.452	None
20220322_Col_sucrose_Vert_RoPod5_B2_R10_EDF-RW-GPU_Bckg-Stitch-reg_2_roi_02_Straigthen-BF.tif	7	34	14	71.921	43.002	9.217	53.669	53.669	None
20220322_Col_sucrose_Vert_RoPod5_B2_R10_EDF-RW-GPU_Bckg-Stitch-reg_2_roi_02_Straigthen-BF.tif	7	34	15	87.925	43.281	14.743	68.412	68.412	None
20220322_Col_sucrose_Vert_RoPod5_B2_R10_EDF-RW-GPU_Bckg-Stitch-reg_2_roi_02_Straigthen-BF.tif	7	34	16	105.251	42.032	16.000	84.411	84.411	None
20220322_Col_sucrose_Vert_RoPod5_B2_R10_EDF-RW-GPU_Bckg-Stitch-reg_2_roi_02_Straigthen-BF.tif	7	34	17	117.087	41.052	10.939	95.350	95.350	None
20220322_Col_sucrose_Vert_RoPod5_B2_R10_EDF-RW-GPU_Bckg-Stitch-reg_2_roi_02_Straigthen-BF.tif	7	34	18	133.060	39.729	14.763	110.113	110.113	None
20220322_Col_sucrose_Vert_RoPod5_B2_R10_EDF-RW-GPU_Bckg-Stitch-reg_2_roi_02_Straigthen-BF.tif	7	34	19	145.020	38.738	11.053	121.166	121.166	None
20220322_Col_sucrose_Vert_RoPod5_B2_R10_EDF-RW-GPU_Bckg-Stitch-reg_2_roi_02_Straigthen-BF.tif	7	34	20	160.041	37.494	13.883	135.049	135.049	None
20220322_Col_sucrose_Vert_RoPod5_B2_R10_EDF-RW-GPU_Bckg-Stitch-reg_2_roi_02_Straigthen-BF.tif	7	34	21	177.003	37.044	15.629	150.678	150.678	None
20220322_Col_sucrose_Vert_RoPod5_B2_R10_EDF-RW-GPU_Bckg-Stitch-reg_2_roi_02_Straigthen-BF.tif	7	34	22	193.012	36.949	14.745	165.423	165.423	None
20220322_Col_sucrose_Vert_RoPod5_B2_R10_EDF-RW-GPU_Bckg-Stitch-reg_2_roi_02_Straigthen-BF.tif	7	34	23	205.005	36.877	11.047	176.470	176.470	None
20220322_Col_sucrose_Vert_RoPod5_B2_R10_EDF-RW-GPU_Bckg-Stitch-reg_2_roi_02_Straigthen-BF.tif	7	34	24	220.011	36.788	13.821	190.291	190.291	None
20220322_Col_sucrose_Vert_RoPod5_B2_R10_EDF-RW-GPU_Bckg-Stitch-reg_2_roi_02_Straigthen-BF.tif	7	34	25	232.004	36.717	11.047	201.338	201.338	None
20220322_Col_sucrose_Vert_RoPod5_B2_R10_EDF-RW-GPU_Bckg-Stitch-reg_2_roi_02_Straigthen-BF.tif	7	34	26	248.973	37.382	15.641	216.980	216.980	None
20220322_Col_sucrose_Vert_RoPod5_B2_R10_EDF-RW-GPU_Bckg-Stitch-reg_2_roi_02_Straigthen-BF.tif	7	34	27	257.929	38.011	8.269	225.249	225.249	None
20220322_Col_sucrose_Vert_RoPod5_B2_R10_EDF-RW-GPU_Bckg-Stitch-reg_2_roi_02_Straigthen-BF.tif	7	34	28	273.885	39.133	14.733	239.982	239.982	None
20220322_Col_sucrose_Vert_RoPod5_B2_R10_EDF-RW-GPU_Bckg-Stitch-reg_2_roi_02_Straigthen-BF.tif	7	34	29	285.966	39.983	11.155	251.137	251.137	None
20220322_Col_sucrose_Vert_RoPod5_B2_R10_EDF-RW-GPU_Bckg-Stitch-reg_2_roi_02_Straigthen-BF.tif	7	34	30	299.983	40.719	12.929	264.065	264.065	None
20220322_Col_sucrose_Vert_RoPod5_B2_R10_EDF-RW-GPU_Bckg-Stitch-reg_2_roi_02_Straigthen-BF.tif	7	34	31	309.981	40.856	9.210	273.275	273.275	None
20220322_Col_sucrose_Vert_RoPod5_B2_R10_EDF-RW-GPU_Bckg-Stitch-reg_2_roi_02_Straigthen-BF.tif	7	34	32	320.993	41.007	10.143	283.419	283.419	None
20220322_Col_sucrose_Vert_RoPod5_B2_R10_EDF-RW-GPU_Bckg-Stitch-reg_2_roi_02_Straigthen-BF.tif	7	34	33	332.970	41.171	11.033	294.451	294.451	None
20220322_Col_sucrose_Vert_RoPod5_B2_R10_EDF-RW-GPU_Bckg-Stitch-reg_2_roi_02_Straigthen-BF.tif	7	34	34	343.996	41.322	10.156	304.607	304.607	None
