## Supplementary file S9. Semi-automated hair tracking: training material for "RoPod, a customizable toolkit for non-invasive root imaging, reveals cell type-specific dynamics of plant autophagy": 20220322_Col_sucrose_Vert_RoPod5_B2_R10_EDF-RW-GPU_Bckg-Stitch-reg_2_roi_03_Hair-length.xls

Image_name	Slice_when_RH_Start_growing	Approximal_Slice_when_RH_Stop_growing	Slice_number	Hair_Tip_projected_X_position	Hair_Tip_projected_Y_position	Hair_displacement_(micron)	Hair_cumulative_displacement_(micron)	Hair_Length_(micron)	Image_remark
20220322_Col_sucrose_Vert_RoPod5_B2_R10_EDF-RW-GPU_Bckg-Stitch-reg_2_roi_03_Straigthen-BF.tif	10	34	1	17.999	43.763	0.000	0.000	0.000	None
20220322_Col_sucrose_Vert_RoPod5_B2_R10_EDF-RW-GPU_Bckg-Stitch-reg_2_roi_03_Straigthen-BF.tif	10	34	2	17.999	43.763	0.000	0.000	0.000	None
20220322_Col_sucrose_Vert_RoPod5_B2_R10_EDF-RW-GPU_Bckg-Stitch-reg_2_roi_03_Straigthen-BF.tif	10	34	3	17.999	43.763	0.000	0.000	0.000	None
20220322_Col_sucrose_Vert_RoPod5_B2_R10_EDF-RW-GPU_Bckg-Stitch-reg_2_roi_03_Straigthen-BF.tif	10	34	4	17.999	43.763	0.000	0.000	0.000	None
20220322_Col_sucrose_Vert_RoPod5_B2_R10_EDF-RW-GPU_Bckg-Stitch-reg_2_roi_03_Straigthen-BF.tif	10	34	5	17.999	43.763	0.000	0.000	0.000	None
20220322_Col_sucrose_Vert_RoPod5_B2_R10_EDF-RW-GPU_Bckg-Stitch-reg_2_roi_03_Straigthen-BF.tif	10	34	6	17.999	43.763	0.000	0.000	0.000	None
20220322_Col_sucrose_Vert_RoPod5_B2_R10_EDF-RW-GPU_Bckg-Stitch-reg_2_roi_03_Straigthen-BF.tif	10	34	7	17.999	43.763	0.000	0.000	0.000	None
20220322_Col_sucrose_Vert_RoPod5_B2_R10_EDF-RW-GPU_Bckg-Stitch-reg_2_roi_03_Straigthen-BF.tif	10	34	8	17.999	43.763	0.000	0.000	0.000	None
20220322_Col_sucrose_Vert_RoPod5_B2_R10_EDF-RW-GPU_Bckg-Stitch-reg_2_roi_03_Straigthen-BF.tif	10	34	9	17.999	43.763	0.000	0.000	0.000	None
20220322_Col_sucrose_Vert_RoPod5_B2_R10_EDF-RW-GPU_Bckg-Stitch-reg_2_roi_03_Straigthen-BF.tif	10	34	10	17.999	43.763	0.000	0.000	0.000	None
20220322_Col_sucrose_Vert_RoPod5_B2_R10_EDF-RW-GPU_Bckg-Stitch-reg_2_roi_03_Straigthen-BF.tif	10	34	11	23.387	44.610	3.514	3.514	3.514	None
20220322_Col_sucrose_Vert_RoPod5_B2_R10_EDF-RW-GPU_Bckg-Stitch-reg_2_roi_03_Straigthen-BF.tif	10	34	12	30.578	45.741	6.704	10.218	10.218	None
20220322_Col_sucrose_Vert_RoPod5_B2_R10_EDF-RW-GPU_Bckg-Stitch-reg_2_roi_03_Straigthen-BF.tif	10	34	13	42.870	47.675	11.461	21.679	21.679	None
20220322_Col_sucrose_Vert_RoPod5_B2_R10_EDF-RW-GPU_Bckg-Stitch-reg_2_roi_03_Straigthen-BF.tif	10	34	14	50.126	48.816	6.765	28.445	28.445	None
20220322_Col_sucrose_Vert_RoPod5_B2_R10_EDF-RW-GPU_Bckg-Stitch-reg_2_roi_03_Straigthen-BF.tif	10	34	15	64.263	51.040	13.181	41.626	41.626	None
20220322_Col_sucrose_Vert_RoPod5_B2_R10_EDF-RW-GPU_Bckg-Stitch-reg_2_roi_03_Straigthen-BF.tif	10	34	16	75.654	49.895	10.545	52.171	52.171	None
20220322_Col_sucrose_Vert_RoPod5_B2_R10_EDF-RW-GPU_Bckg-Stitch-reg_2_roi_03_Straigthen-BF.tif	10	34	17	90.644	49.799	13.807	65.978	65.978	None
20220322_Col_sucrose_Vert_RoPod5_B2_R10_EDF-RW-GPU_Bckg-Stitch-reg_2_roi_03_Straigthen-BF.tif	10	34	18	102.966	49.720	11.350	77.328	77.328	None
20220322_Col_sucrose_Vert_RoPod5_B2_R10_EDF-RW-GPU_Bckg-Stitch-reg_2_roi_03_Straigthen-BF.tif	10	34	19	119.965	49.611	15.658	92.985	92.985	None
20220322_Col_sucrose_Vert_RoPod5_B2_R10_EDF-RW-GPU_Bckg-Stitch-reg_2_roi_03_Straigthen-BF.tif	10	34	20	133.804	49.384	12.748	105.734	105.734	None
20220322_Col_sucrose_Vert_RoPod5_B2_R10_EDF-RW-GPU_Bckg-Stitch-reg_2_roi_03_Straigthen-BF.tif	10	34	21	148.788	49.065	13.805	119.538	119.538	None
20220322_Col_sucrose_Vert_RoPod5_B2_R10_EDF-RW-GPU_Bckg-Stitch-reg_2_roi_03_Straigthen-BF.tif	10	34	22	165.887	48.701	15.753	135.291	135.291	None
20220322_Col_sucrose_Vert_RoPod5_B2_R10_EDF-RW-GPU_Bckg-Stitch-reg_2_roi_03_Straigthen-BF.tif	10	34	23	181.351	48.372	14.247	149.537	149.537	None
20220322_Col_sucrose_Vert_RoPod5_B2_R10_EDF-RW-GPU_Bckg-Stitch-reg_2_roi_03_Straigthen-BF.tif	10	34	24	194.895	48.084	12.478	162.015	162.015	None
20220322_Col_sucrose_Vert_RoPod5_B2_R10_EDF-RW-GPU_Bckg-Stitch-reg_2_roi_03_Straigthen-BF.tif	10	34	25	210.485	47.208	14.382	176.397	176.397	None
20220322_Col_sucrose_Vert_RoPod5_B2_R10_EDF-RW-GPU_Bckg-Stitch-reg_2_roi_03_Straigthen-BF.tif	10	34	26	225.568	45.398	13.992	190.389	190.389	None
20220322_Col_sucrose_Vert_RoPod5_B2_R10_EDF-RW-GPU_Bckg-Stitch-reg_2_roi_03_Straigthen-BF.tif	10	34	27	243.619	43.232	16.745	207.134	207.134	None
20220322_Col_sucrose_Vert_RoPod5_B2_R10_EDF-RW-GPU_Bckg-Stitch-reg_2_roi_03_Straigthen-BF.tif	10	34	28	256.601	41.674	12.043	219.177	219.177	None
20220322_Col_sucrose_Vert_RoPod5_B2_R10_EDF-RW-GPU_Bckg-Stitch-reg_2_roi_03_Straigthen-BF.tif	10	34	29	271.658	40.458	13.914	233.091	233.091	None
20220322_Col_sucrose_Vert_RoPod5_B2_R10_EDF-RW-GPU_Bckg-Stitch-reg_2_roi_03_Straigthen-BF.tif	10	34	30	284.698	39.477	12.044	245.135	245.135	None
20220322_Col_sucrose_Vert_RoPod5_B2_R10_EDF-RW-GPU_Bckg-Stitch-reg_2_roi_03_Straigthen-BF.tif	10	34	31	298.731	38.422	12.962	258.097	258.097	None
20220322_Col_sucrose_Vert_RoPod5_B2_R10_EDF-RW-GPU_Bckg-Stitch-reg_2_roi_03_Straigthen-BF.tif	10	34	32	312.878	37.282	13.073	271.170	271.170	None
20220322_Col_sucrose_Vert_RoPod5_B2_R10_EDF-RW-GPU_Bckg-Stitch-reg_2_roi_03_Straigthen-BF.tif	10	34	33	323.856	36.790	10.122	281.292	281.292	None
20220322_Col_sucrose_Vert_RoPod5_B2_R10_EDF-RW-GPU_Bckg-Stitch-reg_2_roi_03_Straigthen-BF.tif	10	34	34	334.879	36.297	10.163	291.455	291.455	None
