## Supplementary file S9. Semi-automated hair tracking: training material for "RoPod, a customizable toolkit for non-invasive root imaging, reveals cell type-specific dynamics of plant autophagy": 20220322_Col_sucrose_Vert_RoPod5_B2_R10_EDF-RW-GPU_Bckg-Stitch-reg_2_roi_04_Hair-length.xls

Image_name	Slice_when_RH_Start_growing	Approximal_Slice_when_RH_Stop_growing	Slice_number	Hair_Tip_projected_X_position	Hair_Tip_projected_Y_position	Hair_displacement_(micron)	Hair_cumulative_displacement_(micron)	Hair_Length_(micron)	Image_remark
20220322_Col_sucrose_Vert_RoPod5_B2_R10_EDF-RW-GPU_Bckg-Stitch-reg_2_roi_04_Straigthen-BF.tif	10	34	1	16.465	37.118	0.000	0.000	0.000	None
20220322_Col_sucrose_Vert_RoPod5_B2_R10_EDF-RW-GPU_Bckg-Stitch-reg_2_roi_04_Straigthen-BF.tif	10	34	2	16.465	37.118	0.000	0.000	0.000	None
20220322_Col_sucrose_Vert_RoPod5_B2_R10_EDF-RW-GPU_Bckg-Stitch-reg_2_roi_04_Straigthen-BF.tif	10	34	3	16.465	37.118	0.000	0.000	0.000	None
20220322_Col_sucrose_Vert_RoPod5_B2_R10_EDF-RW-GPU_Bckg-Stitch-reg_2_roi_04_Straigthen-BF.tif	10	34	4	16.465	37.118	0.000	0.000	0.000	None
20220322_Col_sucrose_Vert_RoPod5_B2_R10_EDF-RW-GPU_Bckg-Stitch-reg_2_roi_04_Straigthen-BF.tif	10	34	5	16.465	37.118	0.000	0.000	0.000	None
20220322_Col_sucrose_Vert_RoPod5_B2_R10_EDF-RW-GPU_Bckg-Stitch-reg_2_roi_04_Straigthen-BF.tif	10	34	6	16.465	37.118	0.000	0.000	0.000	None
20220322_Col_sucrose_Vert_RoPod5_B2_R10_EDF-RW-GPU_Bckg-Stitch-reg_2_roi_04_Straigthen-BF.tif	10	34	7	16.465	37.118	0.000	0.000	0.000	None
20220322_Col_sucrose_Vert_RoPod5_B2_R10_EDF-RW-GPU_Bckg-Stitch-reg_2_roi_04_Straigthen-BF.tif	10	34	8	16.465	37.118	0.000	0.000	0.000	None
20220322_Col_sucrose_Vert_RoPod5_B2_R10_EDF-RW-GPU_Bckg-Stitch-reg_2_roi_04_Straigthen-BF.tif	10	34	9	16.465	37.118	0.000	0.000	0.000	None
20220322_Col_sucrose_Vert_RoPod5_B2_R10_EDF-RW-GPU_Bckg-Stitch-reg_2_roi_04_Straigthen-BF.tif	10	34	10	16.465	37.118	0.000	0.000	0.000	None
20220322_Col_sucrose_Vert_RoPod5_B2_R10_EDF-RW-GPU_Bckg-Stitch-reg_2_roi_04_Straigthen-BF.tif	10	34	11	20.522	37.118	5.095	5.095	5.095	None
20220322_Col_sucrose_Vert_RoPod5_B2_R10_EDF-RW-GPU_Bckg-Stitch-reg_2_roi_04_Straigthen-BF.tif	10	34	12	25.316	37.118	4.416	9.511	9.511	None
20220322_Col_sucrose_Vert_RoPod5_B2_R10_EDF-RW-GPU_Bckg-Stitch-reg_2_roi_04_Straigthen-BF.tif	10	34	13	31.586	37.118	5.775	15.286	15.286	None
20220322_Col_sucrose_Vert_RoPod5_B2_R10_EDF-RW-GPU_Bckg-Stitch-reg_2_roi_04_Straigthen-BF.tif	10	34	14	38.224	37.118	6.114	21.401	21.401	None
20220322_Col_sucrose_Vert_RoPod5_B2_R10_EDF-RW-GPU_Bckg-Stitch-reg_2_roi_04_Straigthen-BF.tif	10	34	15	41.175	37.118	2.718	24.118	24.118	None
20220322_Col_sucrose_Vert_RoPod5_B2_R10_EDF-RW-GPU_Bckg-Stitch-reg_2_roi_04_Straigthen-BF.tif	10	34	16	47.076	37.118	5.435	29.553	29.553	None
20220322_Col_sucrose_Vert_RoPod5_B2_R10_EDF-RW-GPU_Bckg-Stitch-reg_2_roi_04_Straigthen-BF.tif	10	34	17	66.000	37.118	17.431	46.984	46.984	None
20220322_Col_sucrose_Vert_RoPod5_B2_R10_EDF-RW-GPU_Bckg-Stitch-reg_2_roi_04_Straigthen-BF.tif	10	34	18	74.000	37.118	7.369	54.352	54.352	None
20220322_Col_sucrose_Vert_RoPod5_B2_R10_EDF-RW-GPU_Bckg-Stitch-reg_2_roi_04_Straigthen-BF.tif	10	34	19	87.000	37.118	11.974	66.326	66.326	None
20220322_Col_sucrose_Vert_RoPod5_B2_R10_EDF-RW-GPU_Bckg-Stitch-reg_2_roi_04_Straigthen-BF.tif	10	34	20	102.016	37.028	13.831	80.157	80.157	None
20220322_Col_sucrose_Vert_RoPod5_B2_R10_EDF-RW-GPU_Bckg-Stitch-reg_2_roi_04_Straigthen-BF.tif	10	34	21	115.027	36.958	11.984	92.141	92.141	None
20220322_Col_sucrose_Vert_RoPod5_B2_R10_EDF-RW-GPU_Bckg-Stitch-reg_2_roi_04_Straigthen-BF.tif	10	34	22	131.018	36.871	14.729	106.870	106.870	None
20220322_Col_sucrose_Vert_RoPod5_B2_R10_EDF-RW-GPU_Bckg-Stitch-reg_2_roi_04_Straigthen-BF.tif	10	34	23	141.010	36.817	9.203	116.073	116.073	None
20220322_Col_sucrose_Vert_RoPod5_B2_R10_EDF-RW-GPU_Bckg-Stitch-reg_2_roi_04_Straigthen-BF.tif	10	34	24	156.004	36.736	13.811	129.884	129.884	None
20220322_Col_sucrose_Vert_RoPod5_B2_R10_EDF-RW-GPU_Bckg-Stitch-reg_2_roi_04_Straigthen-BF.tif	10	34	25	171.967	36.994	14.705	144.589	144.589	None
20220322_Col_sucrose_Vert_RoPod5_B2_R10_EDF-RW-GPU_Bckg-Stitch-reg_2_roi_04_Straigthen-BF.tif	10	34	26	183.998	37.155	11.083	155.671	155.671	None
20220322_Col_sucrose_Vert_RoPod5_B2_R10_EDF-RW-GPU_Bckg-Stitch-reg_2_roi_04_Straigthen-BF.tif	10	34	27	193.976	37.289	9.191	164.863	164.863	None
20220322_Col_sucrose_Vert_RoPod5_B2_R10_EDF-RW-GPU_Bckg-Stitch-reg_2_roi_04_Straigthen-BF.tif	10	34	28	210.470	37.510	15.193	180.056	180.056	None
20220322_Col_sucrose_Vert_RoPod5_B2_R10_EDF-RW-GPU_Bckg-Stitch-reg_2_roi_04_Straigthen-BF.tif	10	34	29	216.325	37.588	5.394	185.449	185.449	None
20220322_Col_sucrose_Vert_RoPod5_B2_R10_EDF-RW-GPU_Bckg-Stitch-reg_2_roi_04_Straigthen-BF.tif	10	34	30	230.883	37.410	13.410	198.860	198.860	None
20220322_Col_sucrose_Vert_RoPod5_B2_R10_EDF-RW-GPU_Bckg-Stitch-reg_2_roi_04_Straigthen-BF.tif	10	34	31	242.802	38.396	11.015	209.875	209.875	None
20220322_Col_sucrose_Vert_RoPod5_B2_R10_EDF-RW-GPU_Bckg-Stitch-reg_2_roi_04_Straigthen-BF.tif	10	34	32	255.049	39.409	11.319	221.194	221.194	None
20220322_Col_sucrose_Vert_RoPod5_B2_R10_EDF-RW-GPU_Bckg-Stitch-reg_2_roi_04_Straigthen-BF.tif	10	34	33	268.830	40.550	12.737	233.931	233.931	None
20220322_Col_sucrose_Vert_RoPod5_B2_R10_EDF-RW-GPU_Bckg-Stitch-reg_2_roi_04_Straigthen-BF.tif	10	34	34	280.872	41.547	11.129	245.060	245.060	None
