## Supplementary file S9. Semi-automated hair tracking: training material for "RoPod, a customizable toolkit for non-invasive root imaging, reveals cell type-specific dynamics of plant autophagy": 20220322_Col_sucrose_Vert_RoPod5_B2_R10_EDF-RW-GPU_Bckg-Stitch-reg_2_roi_05_Hair-length.xls

Image_name	Slice_when_RH_Start_growing	Approximal_Slice_when_RH_Stop_growing	Slice_number	Hair_Tip_projected_X_position	Hair_Tip_projected_Y_position	Hair_displacement_(micron)	Hair_cumulative_displacement_(micron)	Hair_Length_(micron)	Image_remark
20220322_Col_sucrose_Vert_RoPod5_B2_R10_EDF-RW-GPU_Bckg-Stitch-reg_2_roi_05_Straigthen-BF.tif	24	34	1	18.836	41.121	0.000	0.000	0.000	None
20220322_Col_sucrose_Vert_RoPod5_B2_R10_EDF-RW-GPU_Bckg-Stitch-reg_2_roi_05_Straigthen-BF.tif	24	34	2	18.836	41.121	0.000	0.000	0.000	None
20220322_Col_sucrose_Vert_RoPod5_B2_R10_EDF-RW-GPU_Bckg-Stitch-reg_2_roi_05_Straigthen-BF.tif	24	34	3	18.836	41.121	0.000	0.000	0.000	None
20220322_Col_sucrose_Vert_RoPod5_B2_R10_EDF-RW-GPU_Bckg-Stitch-reg_2_roi_05_Straigthen-BF.tif	24	34	4	18.836	41.121	0.000	0.000	0.000	None
20220322_Col_sucrose_Vert_RoPod5_B2_R10_EDF-RW-GPU_Bckg-Stitch-reg_2_roi_05_Straigthen-BF.tif	24	34	5	18.836	41.121	0.000	0.000	0.000	None
20220322_Col_sucrose_Vert_RoPod5_B2_R10_EDF-RW-GPU_Bckg-Stitch-reg_2_roi_05_Straigthen-BF.tif	24	34	6	18.836	41.121	0.000	0.000	0.000	None
20220322_Col_sucrose_Vert_RoPod5_B2_R10_EDF-RW-GPU_Bckg-Stitch-reg_2_roi_05_Straigthen-BF.tif	24	34	7	18.836	41.121	0.000	0.000	0.000	None
20220322_Col_sucrose_Vert_RoPod5_B2_R10_EDF-RW-GPU_Bckg-Stitch-reg_2_roi_05_Straigthen-BF.tif	24	34	8	18.836	41.121	0.000	0.000	0.000	None
20220322_Col_sucrose_Vert_RoPod5_B2_R10_EDF-RW-GPU_Bckg-Stitch-reg_2_roi_05_Straigthen-BF.tif	24	34	9	18.836	41.121	0.000	0.000	0.000	None
20220322_Col_sucrose_Vert_RoPod5_B2_R10_EDF-RW-GPU_Bckg-Stitch-reg_2_roi_05_Straigthen-BF.tif	24	34	10	18.836	41.121	0.000	0.000	0.000	None
20220322_Col_sucrose_Vert_RoPod5_B2_R10_EDF-RW-GPU_Bckg-Stitch-reg_2_roi_05_Straigthen-BF.tif	24	34	11	18.836	41.121	0.000	0.000	0.000	None
20220322_Col_sucrose_Vert_RoPod5_B2_R10_EDF-RW-GPU_Bckg-Stitch-reg_2_roi_05_Straigthen-BF.tif	24	34	12	18.836	41.121	0.000	0.000	0.000	None
20220322_Col_sucrose_Vert_RoPod5_B2_R10_EDF-RW-GPU_Bckg-Stitch-reg_2_roi_05_Straigthen-BF.tif	24	34	13	18.836	41.121	0.000	0.000	0.000	None
20220322_Col_sucrose_Vert_RoPod5_B2_R10_EDF-RW-GPU_Bckg-Stitch-reg_2_roi_05_Straigthen-BF.tif	24	34	14	18.836	41.121	0.000	0.000	0.000	None
20220322_Col_sucrose_Vert_RoPod5_B2_R10_EDF-RW-GPU_Bckg-Stitch-reg_2_roi_05_Straigthen-BF.tif	24	34	15	18.836	41.121	0.000	0.000	0.000	None
20220322_Col_sucrose_Vert_RoPod5_B2_R10_EDF-RW-GPU_Bckg-Stitch-reg_2_roi_05_Straigthen-BF.tif	24	34	16	18.836	41.121	0.000	0.000	0.000	None
20220322_Col_sucrose_Vert_RoPod5_B2_R10_EDF-RW-GPU_Bckg-Stitch-reg_2_roi_05_Straigthen-BF.tif	24	34	17	18.836	41.121	0.000	0.000	0.000	None
20220322_Col_sucrose_Vert_RoPod5_B2_R10_EDF-RW-GPU_Bckg-Stitch-reg_2_roi_05_Straigthen-BF.tif	24	34	18	18.836	41.121	0.000	0.000	0.000	None
20220322_Col_sucrose_Vert_RoPod5_B2_R10_EDF-RW-GPU_Bckg-Stitch-reg_2_roi_05_Straigthen-BF.tif	24	34	19	18.836	41.121	0.000	0.000	0.000	None
20220322_Col_sucrose_Vert_RoPod5_B2_R10_EDF-RW-GPU_Bckg-Stitch-reg_2_roi_05_Straigthen-BF.tif	24	34	20	18.836	41.121	0.000	0.000	0.000	None
20220322_Col_sucrose_Vert_RoPod5_B2_R10_EDF-RW-GPU_Bckg-Stitch-reg_2_roi_05_Straigthen-BF.tif	24	34	21	18.836	41.121	0.000	0.000	0.000	None
20220322_Col_sucrose_Vert_RoPod5_B2_R10_EDF-RW-GPU_Bckg-Stitch-reg_2_roi_05_Straigthen-BF.tif	24	34	22	18.836	41.121	0.000	0.000	0.000	None
20220322_Col_sucrose_Vert_RoPod5_B2_R10_EDF-RW-GPU_Bckg-Stitch-reg_2_roi_05_Straigthen-BF.tif	24	34	23	18.836	41.121	0.000	0.000	0.000	None
20220322_Col_sucrose_Vert_RoPod5_B2_R10_EDF-RW-GPU_Bckg-Stitch-reg_2_roi_05_Straigthen-BF.tif	24	34	24	18.836	41.121	0.000	0.000	0.000	None
20220322_Col_sucrose_Vert_RoPod5_B2_R10_EDF-RW-GPU_Bckg-Stitch-reg_2_roi_05_Straigthen-BF.tif	24	34	25	27.991	41.993	7.505	7.505	7.505	None
20220322_Col_sucrose_Vert_RoPod5_B2_R10_EDF-RW-GPU_Bckg-Stitch-reg_2_roi_05_Straigthen-BF.tif	24	34	26	33.879	42.554	5.448	12.953	12.953	None
20220322_Col_sucrose_Vert_RoPod5_B2_R10_EDF-RW-GPU_Bckg-Stitch-reg_2_roi_05_Straigthen-BF.tif	24	34	27	40.267	43.162	5.910	18.863	18.863	None
20220322_Col_sucrose_Vert_RoPod5_B2_R10_EDF-RW-GPU_Bckg-Stitch-reg_2_roi_05_Straigthen-BF.tif	24	34	28	48.615	42.351	7.726	26.588	26.588	None
20220322_Col_sucrose_Vert_RoPod5_B2_R10_EDF-RW-GPU_Bckg-Stitch-reg_2_roi_05_Straigthen-BF.tif	24	34	29	61.550	41.151	11.965	38.554	38.554	None
20220322_Col_sucrose_Vert_RoPod5_B2_R10_EDF-RW-GPU_Bckg-Stitch-reg_2_roi_05_Straigthen-BF.tif	24	34	30	77.598	39.663	14.844	53.398	53.398	None
20220322_Col_sucrose_Vert_RoPod5_B2_R10_EDF-RW-GPU_Bckg-Stitch-reg_2_roi_05_Straigthen-BF.tif	24	34	31	91.820	38.511	13.143	66.540	66.540	None
20220322_Col_sucrose_Vert_RoPod5_B2_R10_EDF-RW-GPU_Bckg-Stitch-reg_2_roi_05_Straigthen-BF.tif	24	34	32	105.886	37.786	12.973	79.513	79.513	None
20220322_Col_sucrose_Vert_RoPod5_B2_R10_EDF-RW-GPU_Bckg-Stitch-reg_2_roi_05_Straigthen-BF.tif	24	34	33	119.874	37.065	12.902	92.415	92.415	None
20220322_Col_sucrose_Vert_RoPod5_B2_R10_EDF-RW-GPU_Bckg-Stitch-reg_2_roi_05_Straigthen-BF.tif	24	34	34	136.000	36.799	14.855	107.269	107.269	None
